# Temporal Requirement for Stearoyl-CoA Desaturase 1 in Oligodendrocyte Development but Not Myelin Maintenance

**DOI:** 10.1101/2025.09.18.676928

**Authors:** Iris Farnum, Thaddeus J. Kunkel, Manideep Chavali

## Abstract

Stearoyl-CoA desaturase 1 is a rate-limiting enzyme in monounsaturated fatty acid synthesis, which is crucial for membrane biosynthesis. Here we show an early requirement for Scd1 in oligodendroglial cells during developmental myelination. Using oligodendrocyte progenitor cell (OPC) specific conditional knockout model of *Scd1*, we observed a myelination delay during CNS development. Genetic ablation of OPC-specific *Scd1* resulted in oligodendrocyte maturation delay and hypomyelination within forebrain white matter tracts and optic nerve. Interestingly, although expressed at high levels within the mature oligodendrocytes, Scd1 was dispensable in maintenance of oligodendrocytes and axonal myelination, as loss of mature oligodendrocyte specific Scd1 showed no effect on myelin maintenance or oligodendrocyte survival. Together, our results suggest that Scd1 function is temporally restricted to the developmental period when oligodendrocytes undergo differentiation and active myelination but becomes dispensable for maintaining established myelin.
