## Supplementary Table 1 for "Temporal Requirement for Stearoyl-CoA Desaturase 1 in Oligodendrocyte Development but Not Myelin Maintenance"

### Sheet: Sheet1
Gene ID	Base Mean	Log2(FC)	StdErr	Wald-Stats	P-value	P-adj						Gene ID
ENSMUSG00000019768.17	105.048	3.31286	0.338853	9.77667	1.41795e-22	9.72556e-19	chr10	4561592	4955614	+	NA	Esr1
ENSMUSG00000121724.2	136.212	2.38108	0.243736	9.76908	1.52829e-22	9.72556e-19	chr7	119329925	119342665	+	NA	Ppp1ccb
ENSMUSG00000026222.17	118.517	1.3165	0.347371	3.7899	0.000150705	0.0208486	chr1	85577708	85637719	+	NA	Sp100
ENSMUSG00000030905.6	139.455	1.06621	0.293377	3.63428	0.000278758	0.0334703	chr7	119785602	119801334	-	NA	Crym
ENSMUSG00000028195.5	186.78	1.06172	0.303302	3.50054	0.000464311	0.0497986	chr3	145352730	145355736	-	NA	Ccn1
ENSMUSG00000043099.6	289.662	0.782594	0.165625	4.72508	2.30022e-06	0.000686148	chr11	75055390	75060345	-	NA	Hic1
ENSMUSG00000055148.8	349.848	0.675663	0.190644	3.54411	0.000393939	0.0450341	chr8	73072876	73075500	+	NA	Klf2
ENSMUSG00000001300.17	858.965	0.642097	0.139318	4.60886	4.0488e-06	0.0011367	chr8	8667433	8711242	-	NA	Efnb2
ENSMUSG00000021461.18	636.759	0.628568	0.178338	3.52459	0.000424135	0.0473518	chr13	63432856	63645092	-	NA	Fancc
ENSMUSG00000029061.3	303.314	0.618876	0.161748	3.82618	0.000130147	0.018542	chr4	155735111	155737841	-	NA	Mmp23
ENSMUSG00000045671.19	475.03	0.580037	0.163839	3.54029	0.000399693	0.0454199	chr11	19874374	19974026	+	NA	Spred2
ENSMUSG00000100862.2	3631.6	0.572896	0.163818	3.49714	0.000470267	0.0499648	chr1	24653054	24653732	-	NA	Atp6-ps
ENSMUSG00000042744.17	979.663	0.564829	0.160368	3.52208	0.00042818	0.0475255	chr5	121358281	121506640	+	NA	Hectd4
ENSMUSG00000030074.10	746.219	0.562786	0.142393	3.95234	7.73898e-05	0.0118196	chr6	100681694	100787874	+	NA	Gxylt2
ENSMUSG00000019997.12	2044.57	0.542105	0.124063	4.36961	1.2447e-05	0.0027003	chr10	24471339	24474581	+	NA	Ccn2
ENSMUSG00000078302.6	681.11	0.46678	0.132774	3.51559	0.000438784	0.0478928	chr13	98490749	98495813	+	NA	Foxd1
ENSMUSG00000031486.16	1263.79	0.433513	0.122843	3.52901	0.000417123	0.0468429	chr8	27575610	27613464	+	NA	Adgra2
ENSMUSG00000029621.15	6682.72	-0.357984	0.101832	-3.51545	0.000439015	0.0478928	chr5	145020639	145045571	+	NA	Arpc1a
ENSMUSG00000038936.14	3477.03	-0.378595	0.103382	-3.66211	0.000250146	0.0308099	chr1	179495774	179514754	+	NA	Sccpdh
ENSMUSG00000038642.11	1670.46	-0.409067	0.116621	-3.50766	0.000452063	0.0487589	chr3	95434096	95463714	+	NA	Ctss
ENSMUSG00000033917.16	4478.31	-0.415119	0.0986446	-4.20823	2.57374e-05	0.00481719	chr7	118287767	118305001	-	NA	Gde1
ENSMUSG00000021573.16	24154.5	-0.424465	0.11326	-3.74771	0.000178454	0.0241622	chr13	74157525	74183872	+	NA	Tppp
ENSMUSG00000026678.11	4540.04	-0.432839	0.112131	-3.86012	0.00011333	0.0167719	chr1	169483069	169523382	+	NA	Rgs5
ENSMUSG00000091475.8	3373.39	-0.436314	0.117066	-3.72707	0.000193718	0.0255963	chr17	25789744	25794052	+	NA	Cerox1
ENSMUSG00000029086.16	2163.34	-0.438621	0.117192	-3.74276	0.000182013	0.0244705	chr5	44150961	44259374	-	NA	Prom1
ENSMUSG00000025060.16	3590.36	-0.440781	0.113073	-3.8982	9.69112e-05	0.0146836	chr19	47568116	47633685	+	NA	Slk
ENSMUSG00000033054.8	1822.18	-0.458161	0.122957	-3.72617	0.000194409	0.0255963	chr9	53448346	53485642	+	NA	Npat
ENSMUSG00000030701.18	14483.3	-0.464645	0.105343	-4.41079	1.02996e-05	0.00234084	chr7	100292098	100311621	-	NA	Plekhb1
ENSMUSG00000032883.16	9408.27	-0.466261	0.122447	-3.80785	0.00014018	0.0196777	chr1	78635541	78685460	+	NA	Acsl3
ENSMUSG00000044252.19	3920.41	-0.46851	0.114229	-4.10151	4.10457e-05	0.00712367	chr18	12888370	13074898	-	NA	Osbpl1a
ENSMUSG00000050912.16	2704.98	-0.474484	0.105478	-4.49843	6.84579e-06	0.00174257	chr9	7764041	7794334	+	NA	Tmem123
ENSMUSG00000024661.8	12049.3	-0.482107	0.114429	-4.21317	2.51807e-05	0.00478344	chr19	9957961	9962462	+	NA	Fth1
ENSMUSG00000028347.15	2765.37	-0.488104	0.122028	-3.99994	6.33578e-05	0.0103381	chr4	48585173	48663131	+	NA	Tmeff1
ENSMUSG00000056812.15	1431.05	-0.492069	0.126367	-3.89396	9.86199e-05	0.0148248	chr18	64387429	64412682	+	NA	St8sia3
ENSMUSG00000034586.15	1198.47	-0.493209	0.134291	-3.67268	0.000240019	0.029949	chr11	115238532	115258582	-	NA	Hid1
ENSMUSG00000029120.11	1719.36	-0.49996	0.134308	-3.7225	0.000197264	0.0257942	chr5	37025856	37112422	+	NA	Ppp2r2c
ENSMUSG00000027610.18	1116.77	-0.501314	0.137698	-3.64069	0.000271912	0.0330642	chr2	155405100	155434730	-	NA	Gss
ENSMUSG00000033949.13	617.511	-0.504872	0.142807	-3.53536	0.000407223	0.0460018	chr18	46298366	46345674	-	NA	Trim36
ENSMUSG00000030638.14	6273.35	-0.505401	0.116848	-4.32527	1.52343e-05	0.00323153	chr7	81823587	81956627	+	NA	Sh3gl3
ENSMUSG00000037754.14	5586.18	-0.509958	0.137265	-3.71514	0.000203094	0.026376	chr2	158507317	158608254	+	NA	Ppp1r16b
ENSMUSG00000035469.18	2527.08	-0.510108	0.120419	-4.23611	2.27421e-05	0.00444389	chr14	59438657	59474714	+	NA	Rcbtb1
ENSMUSG00000017132.19	1242.78	-0.517373	0.133631	-3.87165	0.000108102	0.0161232	chr11	118022844	118139386	-	NA	Cyth1
ENSMUSG00000037031.11	3006	-0.527875	0.125722	-4.19875	2.68392e-05	0.00497463	chr10	62021174	62067030	-	NA	Tspan15
ENSMUSG00000030064.17	2168.16	-0.527929	0.150318	-3.51208	0.000444619	0.0482286	chr6	97263827	97594502	-	NA	Frmd4b
ENSMUSG00000120522.2	5271.85	-0.533826	0.144695	-3.68931	0.000224862	0.0284294	chr2	29735001	29736500	-	NA	Gm54109
ENSMUSG00000045180.14	3077.38	-0.544821	0.154904	-3.51714	0.000436216	0.0478928	chrX	151392504	151552461	-	NA	Shroom2
ENSMUSG00000036503.14	7891.06	-0.546189	0.111077	-4.91722	8.77822e-07	0.000299259	chr3	57643482	57742654	+	NA	Rnf13
ENSMUSG00000033740.18	1518.06	-0.547995	0.112345	-4.87781	1.07273e-06	0.000353094	chr1	6557454	6931164	+	NA	St18
ENSMUSG00000031381.17	1180.87	-0.549854	0.138359	-3.97412	7.06412e-05	0.0112384	chrX	163202782	163216912	+	NA	Piga
ENSMUSG00000038695.14	2426.65	-0.556932	0.132129	-4.21506	2.49709e-05	0.00478344	chr7	44117403	44121086	+	NA	Josd2
ENSMUSG00000024381.18	3126.29	-0.559393	0.129449	-4.32132	1.55095e-05	0.00325376	chr18	32510282	32568790	+	NA	Bin1
ENSMUSG00000022472.17	2272.32	-0.564075	0.142289	-3.96429	7.36141e-05	0.0113336	chr15	81876723	81918063	-	NA	Desi1
ENSMUSG00000081534.4	2709.49	-0.573956	0.125929	-4.55777	5.16991e-06	0.00137177	chr15	97676400	97690573	+	NA	Slc48a1
ENSMUSG00000026109.15	4765.64	-0.580723	0.145419	-3.99343	6.51233e-05	0.0105362	chr1	50939805	51226429	+	NA	Tmeff2
ENSMUSG00000035413.9	784.906	-0.581268	0.160669	-3.6178	0.000297114	0.0350433	chr11	80701000	80712859	+	NA	Tmem98
ENSMUSG00000056966.8	7288.7	-0.587538	0.146066	-4.02242	5.76023e-05	0.00964636	chr5	137951722	137961360	-	NA	Gjc3
ENSMUSG00000031833.11	863.37	-0.590514	0.15926	-3.70786	0.000209022	0.0269624	chr8	71230760	71257698	-	NA	Mast3
ENSMUSG00000052609.10	1461.59	-0.598843	0.13293	-4.50495	6.6389e-06	0.00171275	chr12	76577664	76627262	+	NA	Plekhg3
ENSMUSG00000046805.12	942.639	-0.599719	0.145117	-4.13267	3.58574e-05	0.00639769	chr19	12438142	12442649	+	NA	Mpeg1
ENSMUSG00000043259.16	1012.19	-0.606542	0.151095	-4.01431	5.962e-05	0.00981211	chr10	70276310	70394566	+	NA	Fam13c
ENSMUSG00000041607.18	301018	-0.617112	0.128393	-4.80642	1.53657e-06	0.000497197	chr18	82493270	82603762	+	NA	Mbp
ENSMUSG00000026737.13	1022.08	-0.618074	0.163375	-3.78317	0.000154843	0.021267	chr2	18847065	19002937	-	NA	Pip4k2a
ENSMUSG00000034317.15	1425.62	-0.629579	0.152807	-4.1201	3.78714e-05	0.00663306	chr3	68942620	68952088	-	NA	Trim59
ENSMUSG00000022270.17	950.785	-0.630009	0.132514	-4.75429	1.99149e-06	0.000603484	chr15	25843265	25973773	+	NA	Retreg1
ENSMUSG00000024044.20	4082.5	-0.631987	0.126429	-4.99876	5.77009e-07	0.000203994	chr17	69382677	69596984	+	NA	Epb41l3
ENSMUSG00000042770.9	561.679	-0.633225	0.159631	-3.96681	7.28404e-05	0.0113057	chr6	135114519	135175020	-	NA	Hebp1
ENSMUSG00000055945.9	1484.19	-0.635896	0.149827	-4.2442	2.19375e-05	0.0043626	chr17	8556290	8562945	+	NA	Prr18
ENSMUSG00000022425.17	21200.2	-0.646475	0.152635	-4.23543	2.28119e-05	0.00444389	chr15	54702296	54816288	-	NA	Enpp2
ENSMUSG00000055421.9	4413.26	-0.648851	0.152427	-4.25681	2.07363e-05	0.00416712	chr14	93250845	94128115	-	NA	Pcdh9
ENSMUSG00000050854.10	2117.42	-0.657965	0.149776	-4.393	1.11795e-05	0.00248171	chr4	118398137	118401241	-	NA	Tmem125
ENSMUSG00000084910.4	551.007	-0.659365	0.149338	-4.41525	1.00894e-05	0.00234084	chr4	72119298	72133589	+	NA	C630043F03Rik
ENSMUSG00000032517.17	102732	-0.661882	0.126235	-5.24324	1.57782e-07	6.69383e-05	chr9	119978772	120010550	+	NA	Mobp
ENSMUSG00000032854.13	35911.3	-0.66276	0.130333	-5.08515	3.67341e-07	0.000137508	chr3	125658919	125732268	-	NA	Ugt8a
ENSMUSG00000040268.18	14526.3	-0.664782	0.122478	-5.42777	5.70626e-08	2.79329e-05	chr7	130467485	130515042	+	NA	Plekha1
ENSMUSG00000023961.17	1189.27	-0.665885	0.15198	-4.3814	1.1792e-05	0.00258759	chr17	44407198	44416700	-	NA	Enpp4
ENSMUSG00000051022.8	472.711	-0.667237	0.180196	-3.70283	0.000213204	0.0273173	chr5	39771277	39912818	-	NA	Hs3st1
ENSMUSG00000030956.16	416.544	-0.671494	0.162664	-4.12811	3.65752e-05	0.00646534	chr7	132313810	132415615	-	NA	Fam53b
ENSMUSG00000023912.11	382.502	-0.672829	0.17537	-3.83662	0.00012474	0.0180409	chr17	43952781	43978105	-	NA	Slc25a27
ENSMUSG00000049313.9	750.212	-0.675706	0.18628	-3.62736	0.00028633	0.0341645	chr9	41876015	42035593	-	NA	Sorl1
ENSMUSG00000022514.15	3111.07	-0.711212	0.158628	-4.48352	7.34226e-06	0.0018204	chr16	26400453	26548867	+	NA	Il1rap
ENSMUSG00000015714.12	8038.31	-0.719595	0.190817	-3.77113	0.000162513	0.0221609	chr3	95222101	95230910	+	NA	Cers2
ENSMUSG00000069670.10	1312.23	-0.731366	0.124093	-5.89369	3.77666e-09	2.18485e-06	chr10	31565305	32766458	-	NA	Nkain2
ENSMUSG00000022090.11	2119.56	-0.73746	0.122662	-6.01212	1.83116e-09	1.20547e-06	chr14	70401666	70415130	-	NA	Pdlim2
ENSMUSG00000026519.17	911.282	-0.738886	0.169763	-4.35246	1.3462e-05	0.00288767	chr1	180769908	180802677	+	NA	Tmem63a
ENSMUSG00000075415.14	2103.62	-0.740034	0.172373	-4.2932	1.76116e-05	0.00361531	chr2	30916217	31032020	-	NA	Fnbp1
ENSMUSG00000041669.16	312.532	-0.745147	0.207876	-3.58457	0.000337632	0.0393033	chr12	103163166	103208409	-	NA	Prima1
ENSMUSG00000033595.8	3811.83	-0.745737	0.187872	-3.96938	7.20596e-05	0.0112919	chr14	70768124	70775764	+	NA	Lgi3
ENSMUSG00000040093.17	486.47	-0.753667	0.187703	-4.01522	5.93915e-05	0.00981211	chr2	118359237	118380168	-	NA	Bmf
ENSMUSG00000030747.6	537.424	-0.76689	0.17289	-4.43572	9.1766e-06	0.00216284	chr7	98802864	98831926	-	NA	Dgat2
ENSMUSG00000021097.16	783.911	-0.767121	0.178995	-4.28571	1.82155e-05	0.0036995	chr12	104729375	104831335	-	NA	Clmn
ENSMUSG00000038608.16	4357.51	-0.773468	0.168674	-4.58557	4.5275e-06	0.00125267	chr1	80478789	80736244	-	NA	Dock10
ENSMUSG00000021594.12	544.988	-0.775838	0.154329	-5.02718	4.97753e-07	0.000179295	chr13	69721567	69759561	-	NA	Srd5a1
ENSMUSG00000064325.5	1472.74	-0.778544	0.192147	-4.05181	5.08221e-05	0.00866291	chr8	80692479	80784635	-	NA	Hhip
ENSMUSG00000017868.17	522.908	-0.778619	0.216108	-3.60292	0.000314661	0.0368539	chr2	162829249	162856047	+	NA	Sgk2
ENSMUSG00000027858.14	31375.1	-0.792639	0.144217	-5.49617	3.88119e-08	1.94989e-05	chr3	102641844	102708829	+	NA	Tspan2
ENSMUSG00000037685.16	2948.73	-0.808043	0.203119	-3.97818	6.94457e-05	0.0111411	chr5	67775482	68004777	-	NA	Atp8a1
ENSMUSG00000040721.10	623.798	-0.816321	0.193806	-4.21205	2.53066e-05	0.00478344	chr14	55297718	55329781	-	NA	Zfhx2
ENSMUSG00000034579.18	704.895	-0.816473	0.222842	-3.66391	0.000248397	0.0307931	chr11	3438283	3449350	+	NA	Pla2g3
ENSMUSG00000060675.14	1222.52	-0.819537	0.1358	-6.03489	1.59069e-09	1.08457e-06	chr19	7534823	7565910	+	NA	Plaat3
ENSMUSG00000017412.17	2416.43	-0.848017	0.142016	-5.97128	2.35401e-09	1.49801e-06	chr2	52318336	52566843	-	NA	Cacnb4
ENSMUSG00000027298.18	1385.09	-0.863042	0.166081	-5.19653	2.03045e-07	8.24753e-05	chr2	119628213	119648585	+	NA	Tyro3
ENSMUSG00000018166.9	831.835	-0.863105	0.237262	-3.63777	0.000275006	0.0332287	chr10	128403391	128425521	-	NA	Erbb3
ENSMUSG00000045991.20	937.804	-0.864716	0.201134	-4.2992	1.71414e-05	0.00355702	chr18	64473090	64534058	+	NA	Onecut2
ENSMUSG00000049577.16	154.304	-0.866348	0.206477	-4.19586	2.71839e-05	0.00499007	chr8	123008879	123063990	+	NA	Zfpm1
ENSMUSG00000031425.16	437334	-0.866813	0.126283	-6.86403	6.69438e-12	5.55662e-09	chrX	135723419	135740482	+	NA	Plp1
ENSMUSG00000048782.17	451.235	-0.871058	0.19064	-4.56913	4.89745e-06	0.00133567	chr7	114342928	114449618	+	NA	Insc
ENSMUSG00000049612.11	2068.57	-0.880879	0.126314	-6.9737	3.0872e-12	2.94688e-09	chr11	79391807	79394910	-	NA	Omg
ENSMUSG00000100147.5	2599.25	-0.886471	0.164663	-5.38355	7.30311e-08	3.40058e-05	chr1	182115434	182130890	+	NA	1700047M11Rik
ENSMUSG00000032841.16	397.006	-0.895374	0.196456	-4.55763	5.17351e-06	0.00137177	chr2	101544629	101713372	-	NA	Prr5l
ENSMUSG00000028399.19	9136.93	-0.899798	0.174343	-5.16107	2.45548e-07	9.56685e-05	chr4	75859474	78130198	-	NA	Ptprd
ENSMUSG00000026888.15	1042.06	-0.901984	0.130114	-6.93228	4.14102e-12	3.76458e-09	chr2	64742819	64855331	-	NA	Grb14
ENSMUSG00000022044.15	2548.71	-0.907455	0.169472	-5.35459	8.57512e-08	3.8978e-05	chr14	66581744	66599129	+	NA	Stmn4
ENSMUSG00000097783.4	187.708	-0.908219	0.237483	-3.82435	0.000131119	0.0185422	chr8	122145357	122155235	+	NA	Gm26747
ENSMUSG00000030616.17	3690.81	-0.909069	0.139682	-6.50811	7.60997e-11	5.81128e-08	chr7	89951459	90059927	+	NA	Sytl2
ENSMUSG00000030075.11	142.214	-0.912094	0.226115	-4.03376	5.4892e-05	0.00927383	chr6	102139615	102550062	-	NA	Cntn3
ENSMUSG00000037419.10	2042.14	-0.912296	0.157091	-5.80744	6.3436e-09	3.56067e-06	chr9	14265285	14292803	-	NA	Endod1
ENSMUSG00000078532.10	722.384	-0.915407	0.176699	-5.1806	2.21175e-07	8.79678e-05	chr4	130297196	130339644	+	NA	Nkain1
ENSMUSG00000104494.2	1295.46	-0.915685	0.150811	-6.07172	1.26548e-09	8.9479e-07	chr9	120011629	120012263	+	NA	Gm37111
ENSMUSG00000054162.16	263.645	-0.919129	0.248735	-3.69522	0.0002197	0.027962	chr8	63404042	63810137	+	NA	Spock3
ENSMUSG00000020696.19	1165.98	-0.920972	0.196521	-4.68637	2.78089e-06	0.000804393	chr11	82693274	82762036	-	NA	Rffl
ENSMUSG00000022449.15	173.127	-0.939751	0.213305	-4.40567	1.05455e-05	0.00236852	chr15	94168043	94363299	-	NA	Adamts20
ENSMUSG00000075555.15	502.934	-0.955399	0.191599	-4.98646	6.14969e-07	0.000213461	chr15	79050109	79112454	+	NA	Gm10863
ENSMUSG00000018427.9	2251.38	-0.960986	0.201123	-4.7781	1.76959e-06	0.000563053	chr11	86827250	86884533	-	NA	Ypel2
ENSMUSG00000029602.12	310.29	-0.975825	0.192826	-5.06065	4.17819e-07	0.000153396	chr5	120786876	120817662	+	NA	Rasal1
ENSMUSG00000093452.6	246.777	-1.00059	0.252098	-3.96905	7.216e-05	0.0112919	chr14	55285894	55336443	+	NA	Zfhx2os
ENSMUSG00000027562.13	2292.18	-1.00393	0.136536	-7.35287	1.93997e-13	2.64543e-10	chr3	14951332	14965830	+	NA	Car2
ENSMUSG00000060716.8	1259.81	-1.02332	0.221633	-4.61716	3.89033e-06	0.00110851	chr12	79075936	79128429	+	NA	Plekhh1
ENSMUSG00000019996.18	1925.97	-1.02373	0.192339	-5.32252	1.02341e-07	4.54371e-05	chr10	20024216	20157336	+	NA	Map7
ENSMUSG00000108393.4	297.132	-1.02588	0.189189	-5.42251	5.8769e-08	2.8049e-05	chr7	63586875	63671130	+	NA	Gm32633
ENSMUSG00000038526.15	487.274	-1.03424	0.202699	-5.10237	3.35419e-07	0.00012807	chr3	95805079	95812003	-	NA	Car14
ENSMUSG00000037280.13	335.243	-1.0598	0.23702	-4.47137	7.77209e-06	0.00190227	chr15	100589693	100627257	-	NA	Galnt6
ENSMUSG00000117864.4	240.453	-1.08499	0.244261	-4.44191	8.91626e-06	0.00212775	chr18	57538387	57563084	+	NA	Gm19500
ENSMUSG00000025584.18	197.018	-1.09289	0.245467	-4.45228	8.49621e-06	0.00205318	chr7	80863343	80984281	+	NA	Pde8a
ENSMUSG00000140435.1	230.035	-1.0967	0.241486	-4.54144	5.587e-06	0.00146111	chr16	31966995	31972105	+	NA	ENSMUSG00000140435
ENSMUSG00000039529.10	272.958	-1.10195	0.263792	-4.17737	2.94905e-05	0.00531135	chr18	64662037	64794338	-	NA	Atp8b1
ENSMUSG00000106961.2	126.194	-1.10197	0.299111	-3.68416	0.000229461	0.02882	chr2	35170401	35172022	+	NA	Gm43128
ENSMUSG00000127740.1	167.176	-1.10288	0.245564	-4.49122	7.08175e-06	0.00177892	chr3	21874634	22042496	-	NA	ENSMUSG00000127740
ENSMUSG00000033904.17	5566.26	-1.11261	0.141859	-7.8431	4.3957e-15	7.62893e-12	chr7	118311774	118336247	+	NA	Ccp110
ENSMUSG00000075289.6	352.137	-1.12424	0.215273	-5.2224	1.76623e-07	7.33023e-05	chr19	4214322	4225478	-	NA	Carns1
ENSMUSG00000076439.13	12918.7	-1.13075	0.13302	-8.50058	1.88644e-17	4.00156e-14	chr17	37321634	37334290	-	NA	Mog
ENSMUSG00000022500.16	1092.14	-1.1607	0.195568	-5.93499	2.93868e-09	1.7532e-06	chr16	10777138	10884021	-	NA	Litaf
ENSMUSG00000036745.16	3130.52	-1.16731	0.150775	-7.74206	9.78177e-15	1.5562e-11	chr3	146558121	146689764	+	NA	Ttll7
ENSMUSG00000037996.18	1201.98	-1.17636	0.202728	-5.80264	6.52786e-09	3.56067e-06	chr4	86901360	87148714	-	NA	Slc24a2
ENSMUSG00000025597.14	450.782	-1.21593	0.167353	-7.26568	3.71164e-13	4.42868e-10	chrX	113384029	113470526	+	NA	Klhl4
ENSMUSG00000078771.12	385.737	-1.21932	0.177356	-6.87497	6.20012e-12	5.3803e-09	chr11	79417385	79421435	-	NA	Evi2a
ENSMUSG00000050121.10	2133.44	-1.24048	0.126838	-9.77998	1.37242e-22	9.72556e-19	chr19	41050148	41065552	-	NA	Opalin
ENSMUSG00000020486.20	3860.93	-1.24138	0.137751	-9.01174	2.02805e-19	5.53107e-16	chr11	87457478	87481365	+	NA	Septin4
ENSMUSG00000044034.12	105.988	-1.28166	0.290488	-4.4121	1.02374e-05	0.00234084	chr11	120499302	120499919	+	NA	Npb
ENSMUSG00000111447.3	101.378	-1.2913	0.270526	-4.7733	1.81235e-06	0.000567205	chr10	20142180	20162489	-	NA	Gm48249
ENSMUSG00000026830.10	4167.08	-1.30635	0.13496	-9.67957	3.68264e-22	1.75763e-18	chr2	57935124	57942876	-	NA	Ermn
ENSMUSG00000091735.3	233.937	-1.32436	0.252475	-5.24551	1.55853e-07	6.69383e-05	chr9	106341160	106343137	-	NA	Gpr62
ENSMUSG00000034488.15	920.001	-1.32929	0.19979	-6.65345	2.86292e-11	2.27734e-08	chr13	88969590	89471342	+	NA	Edil3
ENSMUSG00000027460.8	60.0225	-1.36336	0.355216	-3.83812	0.000123981	0.0180409	chr2	151753129	151787257	+	NA	Angpt4
ENSMUSG00000020774.10	982.014	-1.40558	0.173242	-8.11337	4.92339e-16	9.39925e-13	chr11	73195817	73220422	-	NA	Aspa
ENSMUSG00000107134.2	183.121	-1.42189	0.298603	-4.76182	1.91854e-06	0.000590756	chr5	39764269	39767687	-	NA	Gm42528
ENSMUSG00000049493.14	149.985	-1.42435	0.239671	-5.94293	2.7998e-09	1.72423e-06	chr9	95634694	95727364	-	NA	Pls1
ENSMUSG00000047797.15	587.834	-1.4772	0.200619	-7.36324	1.79499e-13	2.63601e-10	chrX	100419983	100429235	+	NA	Gjb1
ENSMUSG00000026828.12	40.0691	-1.51713	0.419377	-3.61758	0.000297366	0.0350433	chr2	57887895	57935872	+	NA	Galnt5
ENSMUSG00000074892.10	233.701	-1.56513	0.219072	-7.14436	9.0416e-13	9.08491e-10	chr16	96037000	96121059	+	NA	B3galt5
ENSMUSG00000037166.6	556.302	-1.56751	0.176192	-8.89661	5.75797e-19	1.37407e-15	chr7	28988732	28993226	+	NA	Ppp1r14a
ENSMUSG00000110205.2	61.1863	-1.5915	0.415949	-3.8262	0.000130138	0.018542	chr2	57872203	57876029	-	NA	Gm33594
ENSMUSG00000097233.2	59.8086	-1.63537	0.457405	-3.57531	0.000349808	0.0404739	chr19	4219564	4224283	+	NA	Gm17552
ENSMUSG00000044551.14	126.923	-1.65422	0.298477	-5.54219	2.98717e-08	1.5413e-05	chr14	70391853	70396951	-	NA	9930012K11Rik
ENSMUSG00000091712.3	964.702	-1.69258	0.346516	-4.88457	1.03657e-06	0.000347177	chr16	4964972	5005135	+	NA	Sec14l5
ENSMUSG00000011148.15	196.653	-1.83923	0.253902	-7.24385	4.36109e-13	4.62542e-10	chr12	112586478	112607794	+	NA	Adss1
ENSMUSG00000142314.1	20.2971	-1.94243	0.533103	-3.64363	0.000268821	0.0328978	chr7	28993927	29004140	-	NA	ENSMUSG00000142314
ENSMUSG00000002831.16	45.3734	-1.94817	0.548484	-3.55192	0.000382426	0.0439813	chr17	56407590	56416803	-	NA	Plin4
ENSMUSG00000120976.1	314.079	-2.01404	0.27508	-7.32163	2.44971e-13	3.11783e-10	chr6	126613425	126615640	-	NA	Gm56971
ENSMUSG00000028328.14	298.708	-2.09002	0.228797	-9.13481	6.55198e-20	2.08473e-16	chr4	46038934	46116032	+	NA	Tmod1
ENSMUSG00000047976.5	337.007	-2.12887	0.227491	-9.35807	8.12095e-21	3.10074e-17	chr6	126617359	126623347	-	NA	Kcna1
ENSMUSG00000121771.2	16.2752	-2.14813	0.614334	-3.49668	0.000471095	0.0499648	chr13	21687716	21690767	-	NA	ENSMUSG00000121771
ENSMUSG00000120834.1	56.0435	-2.23195	0.38658	-5.77357	7.76076e-09	4.11558e-06	chr4	101400489	101408398	-	NA	Gm36012
ENSMUSG00000027375.15	15966.7	-2.2692	0.312713	-7.25647	3.97326e-13	4.46197e-10	chr2	127475145	127498615	-	NA	Mal
ENSMUSG00000081225.4	112.865	-2.29943	0.598741	-3.84045	0.000122811	0.0180353	chr4	95987554	96029389	-	NA	Cyp2j12
ENSMUSG00000030994.17	72.5095	-2.3059	0.362672	-6.35811	2.04255e-10	1.49978e-07	chr7	133867507	134102889	-	NA	D7Ertd443e
ENSMUSG00000110390.3	32.4636	-2.48056	0.52578	-4.71785	2.38346e-06	0.000700041	chr6	126526241	126533132	-	NA	Gm45869
ENSMUSG00000130717.1	16.3652	-2.77904	0.663789	-4.18664	2.8312e-05	0.00514766	chr6	120092125	120101278	+	NA	ENSMUSG00000130717
ENSMUSG00002075232.1	14.0471	-3.02975	0.811406	-3.73395	0.0001885	0.0251654	chr16	10783587	10783713	+	NA	Gm55114
ENSMUSG00000110027.4	13.3601	-3.20808	0.783691	-4.09355	4.24823e-05	0.00730658	chr7	135869956	135933514	+	NA	C030029H02Rik
ENSMUSG00000043164.4	11.6375	-4.55027	1.19605	-3.80442	0.000142138	0.0198069	chr3	27920214	27950517	-	NA	Tmem212
