## Supplementary Table 2 for "Temporal Requirement for Stearoyl-CoA Desaturase 1 in Oligodendrocyte Development but Not Myelin Maintenance"

### Sheet: Sheet1
		Concentration (µg/mg)
	Sample ID	KO424	KO425	KO427		CTRL428	CTRL429	CTRL426
Myristic	C14:0	0.184619	0.175016	0.31064		0.288026	0.430365	0.251752
Palmitic	C16:0	2.1347	1.94478	3.68926		3.3349	4.71114	2.78024
Palmitelaidic	C16:1n7t	0.0147163	0.0080156	0.0178103		0.0189259	0.0377906	0.015687
Palmitoleic	C16:1n7	0.111757	0.102219	0.183616		0.164817	0.24647	0.146004
Stearic	C18:0	1.34784	1.15814	2.23334		2.00879	2.94557	1.68872
Elaidic	C18:1t	0.00863014	0.00633582	0.0122601		0.0174029	0.0141171	0.0135633
Oleic	C18:1n9	1.0219	0.885388	1.65744		1.54409	2.26817	1.33933
Linoelaidic	C18:2n6t	0.0196137	0.0155274	0.0373624		0.0240374	0.0450323	0.0213819
Linoleic	C18:2n6	0.0783955	0.0561795	0.111749		0.104011	0.148944	0.118509
Arachidic	C20:0	0.0149989	0.00563577	0.0137614		0.00987666	0.015495	0.0107463
gamma-Linolenic	C18:3n6	0.00567924	0.00466511	0.00540529		0.00920574	0.00653211	0.00577187
Eicosenoic	C20:1n9	0.0235391	0.0162826	0.0326271		0.0280834	0.0378709	0.0249735
alpha-Linolenic	C18:3n3	0.000662442	0.000501317	0.000690622		0.00135485	0.001254	0.000960803
Eicosadienoic	C20:2n6	0.0150768	0.0120628	0.0222631		0.0239071	0.0272245	0.0212476
Behenic	C22:0	0.0123512	0.00372897	0.0394327		0.00801712	0.0180955	0.0109014
Dihomo-g-linolenic	C20:3n6	0.0542423	0.0472341	0.0984688		0.0803716	0.116264	0.0719603
Arachidonic	C20:4n6	0.931782	0.830056	1.60696		1.45685	2.17628	1.18986
Lignoceric	C24:0	0.0106035	0.00448985	0.00669972		0.0107286	0.0367764	0.00848509
Eicosapentaenoic	C20:5n3	0.0100151	0.00506193	0.0120048		0.00675356	0.0171268	0.0103324
Nervonic	C24:1n9	0.0111855	0.00380829	0.00530294		0.0090711	0.0068274	0.00627926
Docosatetraenoic	C22:4n6	0.157999	0.147637	0.263795		0.258407	0.373403	0.210679
Docosapentaenoic - n6	C22:5n6	0.0389056	0.0344789	0.060938		0.0699157	0.0893375	0.0464947
Docosapentaenoic - n3	C22:5n3	0.0288921	0.025987	0.0451208		0.0479032	0.064849	0.0361212
Docosahexaenoic	C22:6n3	1.11305	0.949627	1.84164		1.70657	2.59701	1.35887
